# Genetic controls of mouse *Tas1r3*-independent sucrose intake

**DOI:** 10.1101/379347

**Authors:** Cailu Lin, Michael G. Tordoff, Xia Li, Natalia P. Bosak, Masashi Inoue, Yutaka Ishiwatari, Gary K. Beauchamp, Alexander A. Bachmanov, Danielle R. Reed

## Abstract

We have previously shown that variation in sucrose intake among inbred mouse strains is due in part to polymorphisms in the *Tas1r3* gene, which encodes a sweet taste receptor subunit and accounts for the *Sac* locus on distal Chr4. To discover other quantitative trait loci (QTLs) influencing sucrose intake, voluntary daily sucrose intake was measured in an F^2^ intercross with the *Sac* locus fixed; in backcross, reciprocal consomic strains; and in single- and double-congenic strains. Chromosome mapping identified *Scon3*, located on Chr9, and epistasis of *Scon3* with *Scon4* on Chr1. Mice with different combinations of *Scon3* and *Scon4* genotypes differed more than threefold in sucrose intake. To understand how these two QTLs influenced sucrose intake, we measured resting metabolism, glucose and insulin tolerance, and peripheral taste responsiveness in congenic mice. We found that the combinations of *Scon3* and *Scon4* genotypes influenced thermogenesis and the oxidation of fat and carbohydrate. Results of glucose and insulin tolerance tests, peripheral taste tests, and gustatory nerve recordings ruled out plasma glucose homoeostasis and peripheral taste sensitivity as major contributors to the differences in voluntary sucrose consumption. Our results provide evidence that these two novel QTLs influence mouse-to-mouse variation in sucrose intake and that both likely act through a common postoral mechanism.
