## Supplemental Table 1 for "Genetic controls of mouse *Tas1r3*-independent sucrose intake"

### Sheet: Sheet1
S1 Table. Mouse populations studied
Population type	Population	Substrain*	N
Inbred	129P3/J		122
	C57/6ByJ		48
Intercross	F2		279
Backcross	N3-N6		438
Congenic	129.B6-Scon4, heterozygotes	C1	35
		C2	41
	129.B6-Scon4, homozygotes	C1	137
	129.B6-Scon3, heterozgotes	C3	26
		C4	124
		C5	103
		C6	204
		C7	149
		C8	189
		C9	56
	129.B6-Scon3, homozgotes	C7	5
	129.B6-double congenic		26
Consomic	129-Chr1		40
	129-Chr9		32
	B6.129-Chr9		44
* substrain specific to congenic mice
