## Supplemental Table 3 for "Genetic controls of mouse *Tas1r3*-independent sucrose intake"

### Sheet: Sheet1
S3 Table. Residual donor genome of the congenic strains
		129.B6-Scon4	129.B6-Scon3
Progenitor mouse ID #		8720	6083	6431
Strain		(F1x129)x129	F1x129	F1x129
Generation		N3	N2	N2
Sex		Male	Male	Male
Experimental
N genotypes		801	948	944
N donor alleles		133	566	367
Estimated
% donor alleles	N2		29.8153	19.3959
	N3	8.3	14.9077	9.69793
	N4	4.15	7.45383	4.84897
	N5	2.075	3.72691	2.42448
	N6	1.0375	1.86346	1.21224
	N7	0.51875	0.931728	0.606121
	N8	0.259375	0.465864	0.30306
	N9	0.129688	0.232932	0.15153
	N10	0.0648438	0.116466	0.0757651
	N11	0.0324219	0.058233	0.0378826
The bold border indicates % values of unlinked donor genome calculated based on genotypes of markers on chromosomes
other than the donor chromosome in N2 mice for 129.B6-Scon3 and in N3 mice for 129.B6-Scon4.
Expected values for subsequent generations are calculated as 1/2 of the previous generation.
