## Supplemental Table 4 for "Genetic controls of mouse *Tas1r3*-independent sucrose intake"

### Sheet: Sheet1
S4 Table. Summary of markers used for genotyping in this study, by position
Chromosome	Marker	bp, GRCm38	Population genotyped
1	rs13475703	5114419	129.B6-Scon4
1	rs3708040	5215199	129.B6-Scon4
1	rs3714728	9013683	129.B6-Scon4
1	D1Mit316	10380460	F2
1	rs3661835	12920189	129.B6-Scon4
1	rs13475745	17297962	129.B6-Scon4
1	rs3716569	20792541	129.B6-Scon4
1	rs13475771	25377067	129.B6-Scon4
1	rs3666554	25674430	F2
1	rs3666554	25731275	129.B6-Scon4
1	rs3717497	26753482	129.B6-Scon4
1	rs3725641	28731286	129.B6-Scon4
1	rs3695988	29717297	129.B6-Scon4
1	rs3707642	3.25115e+07	129.B6-Scon4
1	rs4222256	34445459	129.B6-Scon4
1	rs4222269	34544356	129.B6-Scon4
1	rs3663884	38535164	129.B6-Scon4
1	rs4136282	43506447	129.B6-Scon4
1	rs3022790	45308980	F2
1	rs3705281	69324554	129.B6-Scon4
1	D1Mit132	77146478	F2
1	rs4222476	78421877	129.B6-Scon4
1	rs3678377	85791405	F2
1	D1Mit60	93609133	F2
1	rs3720366	103425685	129.B6-Scon4
1	rs3716148	131290754	F2
1	rs3022833	135256759	129.B6-Scon4
1	D1Mit102	147249520	F2
1	D1Mit159	159661973	F2
1	rs4135672	162990416	129.B6-Scon4
1	rs4222821	169972291	F2
1	rs3022854	172891015	129.B6-Scon4
1	rs3678548	183916564	F2
1	rs3678548	185740443	129.B6-Scon4
1	D1MIT17	189571254	F2
1	rs3699344	190444033	F2
1	rs3699344	192267912	129.B6-Scon4
2	D2Mit1	3886089	F2
2	rs3698941	11043342	F2
2	rs3674936	20371737	F2
2	rs3681655	26368355	F2
2	rs3689602	30412836	F2
2	rs3022883	37751250	F2
2	D2Mit61	60690268	F2
2	rs3022887	69083134	F2
2	rs3699089	76108604	F2
2	rs3686727	100122595	F2
2	D2Mit100,	106537368	F2
2	rs3659207	109823371	F2
2	rs3681694	112284851	F2
2	rs3659112	116084486	F2
2	D2Mit395	119524913	F2
2	rs3712844	127499938	F2
2	rs3726475	138571943	F2
2	rs3023694	144768591	F2
2	D2Mit285	152857301	F2
2	agouti	154791402	F2
2	rs3693259	160967208	F2
2	rs3687512	166976257	F2
2	rs3689258	169487900	F2
2	D2Mit113	173354671	F2
2	rs3708892	174861274	F2
2	rs3680965	180754894	F2
3	rs3680834	11297853	F2
3	D3Mit203	26936104	F2
3	rs4223936	36449161	F2
3	rs3679479	59243784	F2
3	D3Mit98	86181501	F2
3	D3Mit311	93017195	F2
3	rs3712218	109769327	F2
3	D3Mit256	136351571	F2
3	rs4224279	144434506	F2
3	D3Mit19	157982962	F2
4	D4Mit227	10000496	F2
4	D4Mit196	39452126	F2
4	D4Mit17	63365294	F2
4	rs3722264	74030429	F2
4	rs3726519	83820013	F2
4	D4Mit9	95069342	F2
4	rs3664701	106219128	F2
4	rs3719823	118395675	F2
4	D4Mit203	1.29572e+08	F2
4	rs3681494	134357389	F2
4	rs3718220	143308886	F2
4	rs4140148	150476349	F2
4	D4Mit209	154415509	F2
4	Tas1r3	155859268	F2
5	D5Mit146	8840693	F2
5	D5Mit387	28350370	F2
5	rs3023045	50574994	F2
5	D5Mit201	75154687	F2
5	D5Mit314	109682300	F2
5	D5Mit95	124829235	F2
5	D5Mit98	138218095	F2
5	rs3722801	149795466	F2
6	D6Mit138	4503823	F2
6	rs3024195	36614538	F2
6	rs3664697	50589762	F2
6	D6Mit209	75544356	F2
6	D6Mit284	92607306	F2
6	D6Mit36	104503360	F2
6	rs3653718	136587259	F2
6	D6Mit198	139171278	F2
7	D7Mit21	3266568	F2
7	rs3687759	12942419	F2
7	rs3666902	26684250	F2
7	rs3705780	35329734	F2
7	rs13479191	36132134	F2
7	D7Mit52	40072199	F2
7	rs13479242	43564779	F2
7	rs3710949	44496336	F2
7	rs3719256	44538647	F2
7	D7Mit83	51798121	F2
7	pink	56239760	F2
7	rs3710266	68526398	F2
7	rs3713432	78097862	F2
7	Tyr	87424771	F2
7	D7Mit323	100875936	F2
7	rs3726275	107408577	F2
7	rs13479461	111948552	F2
7	rs3658154	117504660	F2
7	rs3678261	134089519	F2
7	rs4226997	144896765	F2
8	D8Mit155	4976602	F2
8	D8Mit289	28787999	F2
8	D8Mit190	35987864	F2
8	rs3661085	54852681	F2
8	D8Mit45	87305375	F2
8	D8Mit47	106844169	F2
8	rs6237645	110017519	F2
8	rs3693295	122947693	F2
9	rs31289869	4062180	129.B6-Scon3
9	rs33659069	6854122	129.B6-Scon3
9	D9Mit250	8393623	F2
9	D9Mit250	8393623	129.B6-Scon3
9	rs13480065	9290508	129.B6-Scon3
9	rs30479669	18025823	129.B6-Scon3
9	rs13480092	19122363	129.B6-Scon3
9	rs13480103	23408352	129.B6-Scon3
9	rs13480112	26606347	129.B6-Scon3
9	rs13480130	33291504	129.B6-Scon3
9	rs3655898	33679585	129.B6-Scon3
9	rs3711756	34458844	129.B6-Scon3
9	rs30437276	35212457	129.B6-Scon3
9	rs13480141	36947063	129.B6-Scon3
9	D9MIT2.1	37394901	F2, 129.B6-Scon3
9	rs13480150	39724362	129.B6-Scon3
9	rs3714664	40707064	129.B6-Scon3
9	rs4135590	42988103	129.B6-Scon3
9	rs13462199	44636818	129.B6-Scon3
9	D9MIT97.1	50679791	F2, 129.B6-Scon3
9	rs3723670	52514798	129.B6-Scon3
9	rs13480208	55192291	129.B6-Scon3
9	rs3666398	56586960	129.B6-Scon3
9	rs33771359	57245843	129.B6-Scon3
9	rs4227682	57253062	129.B6-Scon3
9	rs30042362	57740083	F2
9	rs6224703	59987366	129.B6-Scon3
9	rs30280752	61069253	F2
9	rs3714012	61156533	129.B6-Scon3
9	rs3655717	65465164	129.B6-Scon3
9	rs6174757	68138488	129.B6-Scon3
9	rs3721056	71032448	129.B6-Scon3
9	D9MIT123.1	73531826	129.B6-Scon3
9	rs3724833	74888071	129.B6-Scon3
9	rs6257131	78662875	129.B6-Scon3
9	rs3668451	79146160	F2
9	rs3676124	83120332	129.B6-Scon3
9	rs4227810	85844843	129.B6-Scon3
9	rs3700596	86305098	129.B6-Scon3
9	rs13480320	86618403	129.B6-Scon3
9	rs3669564	87885544	129.B6-Scon3
9	rs33103151	90683200	129.B6-Scon3
9	D9Mit198	91281970	F2
9	rs13480351	94284389	129.B6-Scon3
9	rs4138352	94301623	F2
9	rs29789189	96025993	129.B6-Scon3
9	rs3689336	96412477	129.B6-Scon3
9	rs3692530	98349029	F2
9	rs3717654	101984793	129.B6-Scon3
9	rs3679358	103229737	F2
9	rs13480388	104113507	F2
9	rs13480395	105143604	F2
9	rs3711089	105491663	129.B6-Scon3
9	rs33653996	105650529	129.B6-Scon3
9	rs13480398	105774382	129.B6-Scon3
9	rs29599615	105862024	129.B6-Scon3
9	rs13480399	106284925	129.B6-Scon3
9	rs3023231	106888925	F2, 129.B6-Scon3, 129.B6-double
9	rs3666526	107270700	129.B6-Scon3
9	rs29985737	107298488	129.B6-Scon3
9	rs3090478	107621245	129.B6-Scon3
9	rs13480432	107627779	129.B6-Scon3
9	rs29837516	107741454	129.B6-Scon3
9	rs29589841	107746656	129.B6-Scon3
9	rs13461530	107901699	129.B6-Scon3
9	rs4227916	108052494	F2, 129.B6-Scon3
9	rs29744583	108297600	129.B6-Scon3
9	rs13480406	108480837	129.B6-Scon3
9	rs30330558	108567404	129.B6-Scon3
9	rs30719525	108668589	129.B6-Scon3
9	rs3685576	109059379	F2, 129.B6-Scon3
9	D9MIT350.1	111360411	129.B6-Scon3
9	rs13480421	111858757	129.B6-Scon3
9	rs3679771	112866211	F2
9	rs3721068	113915010	F2
9	rs6320810	115155974	129.B6-Scon3
9	D9Mit201	117436166	F2
9	rs3669563	117918764	129.B6-Scon3
9	rs3694852	119670046	F2
9	rs6304156	123153990	129.B6-Scon3
9	rs3706619	123642539	F2
9	rs8254399	124029281	129.B6-Scon3
10	D10Mit213	20407439	F2
10	D10Mit126	27014268	F2
10	rs3696307	53743149	F2
10	rs3717445	82992866	F2
10	D10Mit95	92502706	F2
10	D10Mit14	118661259	F2
11	rs3023251	20953301	F2
11	rs3696538	38862541	F2
11	D11Mit86	54190115	F2
11	D11Mit4	68609257	F2
11	D11Mit54	96285639	F2
11	D11Mit333	108713782	F2
11	rs3675603	121255239	F2
12	D12Mit182	10870603	F2
12	D12Mit60	34789940	F2
12	rs3665793	46919106	F2
12	rs3691446	59816237	F2
12	D12Mit91	71742842	F2
12	rs3724069	78158653	F2
12	rs3716095	87045535	F2
12	D12Mit118	91512194	F2
12	rs3682260	113264958	F2
13	D13Mit16	20293442	F2
13	D13Mit19	43767657	F2
13	D13Mit13	56481436	F2
13	rs3717315	75877571	F2
13	D13Mit213	108247158	F2
13	D13Mit151	115551769	F2
14	rs3689508	9760330	F2
14	D14Mit126	21873066	F2
14	rs3669686	33003239	F2
14	D14Mit60	47097793	F2
14	D14Mit39	68548042	F2
14	rs3693589	78038402	F2
14	D14Mit106	100181105	F2
14	D14Mit75	116913959	F2
14	rs3685710	123146197	F2
15	D15Mit13	3460212	F2
15	rs3667271	42825752	F2
15	rs4230721	54746207	F2
15	D15Mit107	84386497	F2
15	D15Mit161.1	97011163	F2
16	D16Mit107	5702256	F2
16	rs4165081	19883079	F2
16	rs4173519	36098517	F2
16	D16Mit139	65669517	F2
16	D16Mit153	87583364	F2
16	rs4221067	95108047	F2
17	D17Mit143.2	8443228	F2
17	rs4231344	23674962	F2
17	D17Mit10	47534994	F2
17	D17Mit93	73800656	F2
17	D17Mit122	83054193	F2
17	rs3711314	91788181	F2
17	rs3023460	93199618	F2
18	D18Mit222	14587509	F2
18	rs13483241	20152459	F2
18	D18Mit194	43660827	F2
18	rs3023468	63484034	F2
18	D18Mit186	72020418	F2
18	rs3723904	84161774	F2
19	D19Mit78	7591408	F2
19	D19Mit96	21841593	F2
19	D19Mit88	37256915	F2
19	D19Mit26	53057422	F2
X	rs3653863	11195815	F2
X	rs3699591	49792536	F2
X	DXMit192	50876243	F2
X	rs3089604	69662639	F2
X	rs3161045	71421158	F2
X	DXMit19	103637236	F2
X	rs3664601	1.30291e+08	F2
X	rs3702256	134949219	F2
X	DXMit216	143902153	F2
X	rs3698078	166315319	F2
GRCm38: Mus musculus genome assembly GRCm38 (mm10) from Genome Reference Consortium.
