## Supplemental Table 5 for "Genetic controls of mouse *Tas1r3*-independent sucrose intake"

### Sheet: Sheet1 (2)
S5 Table. Normaility tests of data distribution: average daily sucrose intakes
Population	Sample size	Mean	Std.Dev	Minimum	Maximum	Kolmogorov-Smimov (d)	Kolmogorov-Smimov (p)	Expected normal	Lilliefors (p)	Expected normal	Shapiro-Wilk (W)	Shapiro-Wilk (p)	Expected normal
129P3/J	65	18.7	4.6	8.1	29.5	0.067	>0.20	yes	>0.20	yes	0.993	0.983	yes
C57BL/6ByJ	48	23.4	3	16.3	29.4	0.068	>0.20	yes	>0.20	yes	0.972	0.31	yes
F2	279	24.5735	6.04299	3.925	34.05	0.157	<0.01	no	<0.01	no	0.855	0	no
N3-N6	438	18.2664	4.86631	5.7	29.7	0.049	>0.20	yes	<0.05	no	0.988	0.001	no
129.B6-Scon4	76	17.6592	5.18951	6.1	28.9	0.072187	>0.20	yes	>0.20	yes	0.982	0.361	yes
129.B6-Scon3	880	17.2792	4.1411	5.8	29.7	0.052	<0.05	no	<0.01	no	0.999	0	no
129.B6-double	26	16.1	7.7	4.4	26.8	0.184	>0.20	yes	<0.05	no	0.89	0.009	no
129.B6-Chr1	40	11.8	4.8	4.9	23	0.158	>0.20	yes	<0.05	no	0.941	0.037	no
129.B6-Chr9	32	23.4	4.7	12.1	33.6	0.074	>0.20	yes	>0.20	yes	0.991	0.995	yes
B6.129-Chr9	44	14.7	4.1	7.3	21.4	0.12	>0.20	yes	<0.15	yes	0.941	0.026	yes
