## Supplemental Table 6 for "Genetic controls of mouse *Tas1r3*-independent sucrose intake"

### Sheet: Sheet1
S6 Table. The Scon4-positive congenic strain (C1) has a donor Scon4 region on chromosome 1 that the Scon4-negative strain (C2) does not
Marker	Mb, GRCm38	C1	C2
rs13475703	5.11442	H	B
rs3708040	5.2152	H	B
rs3714728	9.01368	H	B
rs3661835	12.9103	H	B
rs13475745	17.298	H	B
rs3716569	20.7925	H	B
rs13475771	25.3771	H	H
rs3666554	25.7313	H	H
rs3717497	26.7535	H	H
rs3725641	28.7313	H	H
rs3695988	29.7173	H	H
rs3707642	32.5115	H	H
rs4222256	34.4455	H	H
rs4222269	34.5444	H	H
rs3663884	38.5352	B	B
rs4136282	43.5064	B	B
rs3705281	69.3246	B	B
rs4222476	78.4219	B	B
rs3720366	103.426	B	B
rs3022833	135.257	B	B
rs4135672	162.99	B	B
rs3022854	172.891	B	B
rs3678548	185.74	B	B
rs3699344	192.268	B	B
B=129/129 genotype; H=129/B6 genotype.
The Scon4 region, bounded by thick, dashed red lines, is present only in the Scon4+ strain (C1) and not in the Scon4- strain (C2).
GRCm38: Mus musculus genome assembly GRCm38 (mm10) from Genome Reference Consortium.
