## Supplemental Table 7 for "Genetic controls of mouse *Tas1r3*-independent sucrose intake"

### Sheet: Sheet1
S7 Table. The Scon3-positive congenic strains (C5-C9) share a single region on chromosome 9 that the Scon3-negative strains (C3 and C4) do not
Marker	Mb, GRCm38	C3	C4	C5	C6	C7	C8	C9
rs31289869	3.96592	B	B	B	B	B	B	B
rs33659069	6.81149	B	B	B	B	B	B	B
D9Mit250	8.3979	B	B	B	B	B	B	B
rs13480065	9.29051	B	B	B	B	B	B	B
rs30479669	18.0258	B	B	B	B	B	B	B
rs13480092	19.1224	B	B	B	B	B	B	B
rs13480103	23.4084	B	B	B	B	B	B	B
rs13480112	26.6063	B	B	B	B	B	B	B
rs13480130	33.2915	B	B	B	B	B	B	B
rs3655898	33.6796	B	B	B	B	B	B	B
rs3711756	34.4588	B	B	B	B	B	B	B
rs30437276	35.2125	B	B	B	B	B	B	B
rs13480141	36.9471	B	B	B	B	B	B	B
D9MIT2.1	37.3949	B	B	B	B	B	B	B
rs13480150	39.7244	B	B	B	B	B	B	B
rs3714664	40.7071	B	B	B	B	B	B	B
rs4135590	42.9881	B	B	B	B	B	B	B
rs13462199	44.6368	B	B	B	B	B	B	B
D9MIT97.1	50.6798	B	B	B	B	B	B	B
rs3723670	52.5148	B	B	B	B	B	B	B
rs13480208	55.1923	B	B	B	B	B	B	B
rs3666398	56.587	B	B	B	B	B	B	B
rs33771359	57.2458	B	B	B	B	B	B	B
rs4227682	57.2531	B	B	B	B	B	B	B
rs6224703	59.9874	B	B	B	B	B	B	B
rs3714012	61.1565	B	B	B	B	B	B	B
rs3655717	65.4652	B	B	B	B	B	B	B
rs6174757	68.1385	B	B	B	B	B	B	B
rs3721056	71.0324	B	B	B	B	B	B	B
D9MIT123.1	73.5318	B	B	B	B	B	B	B
rs3724833	74.8881	B	B	B	B	B	B	B
rs6257131	78.6629	B	B	B	B	B	B	B
rs3676124	83.1203	B	B	B	B	B	B	B
rs4227810	85.8448	B	B	B	B	B	B	B
rs3700596	86.3051	B	B	B	B	B	B	B
rs13480320	86.6184	B	B	B	B	B	B	B
rs3669564	87.8855	B	B	B	B	B	B	B
rs33103151	90.6832	B	B	B	B	B	B	B
rs13480351	94.2844	B	B	B	B	B	B	B
rs29789189	96.026	B	B	B	B	B	B	B
rs3689336	96.4125	B	B	B	B	B	B	B
rs3717654	101.985	B	B	B	B	B	B	B
rs3711089	105.492	B	B	B	B	B	B	B
rs33653996	105.651	B	B	B	B	B	B	B
rs13480398	105.774	B	B	H	H	H	H	H
rs29599615	105.862	B	B	H	H	H	H	H
rs13480399	106.285	B	B	H	H	H	H	H
rs3023231	106.889	B	H	B	H	H	H	H
rs3666526	107.271	B	B	B	B	H	H	H
rs29985737	107.298	B	B	B	B	B	H	H
rs3090478	107.621	B	B	B	B	B	B	H
rs13480432	107.628	B	B	B	B	B	B	H
rs29837516	107.741	H	B	B	B	B	B	H
rs29589841	107.747	H	B	B	B	B	B	H
rs13461530	107.902	H	B	B	B	B	B	H
rs4227916	108.052	H	B	B	B	B	B	H
rs29744583	108.298	H	B	B	B	B	B	B
rs13480406	108.481	B	B	B	B	B	B	B
rs30330558	108.567	B	B	B	B	B	B	B
rs30719525	108.669	B	B	B	B	B	B	B
rs3685576	109.059	B	B	B	B	B	B	B
D9MIT350.1	111.36	B	B	B	B	B	B	B
rs13480421	111.859	B	B	B	B	B	B	B
rs6320810	115.156	B	B	B	B	B	B	B
rs3669563	117.919	B	B	B	B	B	B	B
rs6304156	123.154	B	B	B	B	B	B	B
rs8254399	124.029	B	B	B	B	B	B	B
B=129/129 genotype; H=129/B6 genotype.
The shared region, bounded by thick, dashed red lines, is shared only by Scon3+ strains (C5-C9) and not by Scon3- strains (C3 and C4).
GRCm38: Mus musculus genome assembly GRCm38 (mm10) from Genome Reference Consortium.
