## Supplemental Table 8 for "Genetic controls of mouse *Tas1r3*-independent sucrose intake"

### Sheet: Sheet1
S8 Table. Statistical summary of the genotype effect of Scon4 and Scon3 on chorda tympani nerve responses
Stimuli	Rank sum	Rank sum	U	Z	p-value	Z_adjusted	p-value_adjusted	2*1sided
For Scon4 (B6/129; n=5 vs 129/129; n=5)
100 mM sucrose	31	24	9	0.62668	0.53087	0.634417	0.525809	0.547619
300 mM sucrose	34	21	6	1.25336	0.210076	1.25336	0.210076	0.222222
1000 mM sucrose	38	17	2	2.08893	0.0367146	2.08893	0.0367146	0.031746
20 mM quinine HCl	37	18	3	1.88004	0.0601037	1.88004	0.0601037	0.0555556
100 mM NaCl	27	28	12	0	1	0	1	1
10 mM HCl	34	21	6	1.25336	0.210076	1.25336	0.210076	0.222222
1000 mM glycine	28	27	12	0	1	0	1	1
1000 mM maltose	34	21	6	1.25336	0.210076	1.25336	0.210076	0.222222
1000 mM fructose	31	24	9	0.62668	0.53087	0.62668	0.53087	0.547619
2 mM saccharin	26.5	28.5	11.5	-0.104447	0.916815	-0.104765	0.916563	0.84127
6 mM saccharin	28	27	12	0	1	0	1	1
20 mM saccharin	32	23	8	0.835573	0.403396	0.835573	0.403396	0.420635
100 mM MSG	31	24	9	0.62668	0.53087	0.62668	0.53087	0.547619
300 mM MSG	25	30	10	-0.417786	0.676104	-0.417786	0.676104	0.690476
1000 mM MSG	24	31	9	-0.62668	0.53087	-0.62668	0.53087	0.547619
3% ethanol	31	24	9	0.62668	0.53087	0.771035	0.440687	0.547619
10% ethanol	27	28	12	0	1	0	1	1
For Scon3 (B6/B6; n=5 vs 129/129; n=5)
100 mM sucrose	22	33	7	-1.04447	0.296271	-1.11417	0.265206	0.309524
300 mM sucrose	26	29	11	-0.208893	0.834532	-0.208893	0.834532	0.84127
1000 mM sucrose*	32	23	8	0.835573	0.403396	0.835573	0.403396	0.420635
20 mM quinine HCl	30	25	10	0.417786	0.676104	0.417786	0.676104	0.690476
100 mM NaCl	28	27	12	0	1	0	1	1
10 mM HCl	29	26	11	0.208893	0.834532	0.208893	0.834532	0.84127
1000 mM glycine	27	28	12	0	1	0	1	1
1000 mM maltose	30	25	10	0.417786	0.676104	0.417786	0.676104	0.690476
1000 mM fructose	28	27	12	0	1	0	1	1
2 mM saccharin	26	29	11	-0.208893	0.834532	-0.208893	0.834532	0.84127
6 mM saccharin	30	25	10	0.417786	0.676104	0.417786	0.676104	0.690476
20 mM saccharin	34	21	6	1.25336	0.210076	1.25336	0.210076	0.222222
100 mM MSG	34	21	6	1.25336	0.210076	1.25336	0.210076	0.222222
300 mM MSG	30	25	10	0.417786	0.676104	0.417786	0.676104	0.690476
1000 mM MSG	23	32	8	-0.835573	0.403396	-0.835573	0.403396	0.420635
3% ethanol	28	27	12	0	1	0	1	1
10% ethanol	33	22	7	1.04447	0.296271	1.11417	0.265206	0.309524
No statically significant effect of genotypes on the gustary neural responses to these compunds, p<0.05, Bonferroni correstion for multiple tests within each compound , Mann-Whitney U-tests.
