## Supplemental Table 10 for "Genetic controls of mouse *Tas1r3*-independent sucrose intake"

### Sheet: interactpairs
S10 Table. Protein-protein association scores
Node 1	Node 1 QTL	Node 2	Node 2 QTL	Score	Node 1 association	Node 2 association	Node 1 annotation	node 2 annotation
Npbwr1	Scon4	Grm2	Scon3	0.904	ENSMUSP00000046233	ENSMUSP00000023959	Neuropeptides B/W receptor 1; Interacts specifically with a number of opioid ligands. Receptor for neuropeptides B and W, which may be involved in neuroendocrine system regulation, food intake and the organization of other signals (By similarity)	Glutamate receptor, metabotropic 2; G-protein coupled receptor for glutamate. Ligand binding causes a conformation change that triggers signaling via guanine nucleotide-binding proteins (G proteins) and modulates the activity of down-stream effectors. Signaling inhibits adenylate cyclase activity. May mediate suppression of neurotransmission or may be involved in synaptogenesis or synaptic stabil…
Oprk1	Scon4	Grm2	Scon3	0.903	ENSMUSP00000027038	ENSMUSP00000023959	Opioid receptor, kappa 1; G-protein-coupled opioid receptor that functions as receptor for endogenous alpha-neoendorphins and dynorphins but has low affinity for beta-endorphins. Also functions as receptor for various synthetic opioids and for the psychoactive diterpene salvinorin A. Ligand binding causes a conformation change that triggers signaling via guanine nucleotide-binding proteins (G pro…	Glutamate receptor, metabotropic 2; G-protein coupled receptor for glutamate. Ligand binding causes a conformation change that triggers signaling via guanine nucleotide-binding proteins (G proteins) and modulates the activity of down-stream effectors. Signaling inhibits adenylate cyclase activity. May mediate suppression of neurotransmission or may be involved in synaptogenesis or synaptic stabil…
Rb1cc1	Scon4	Pik3r4	Scon3	0.951	ENSMUSP00000027040	ENSMUSP00000067400	RB1-inducible coiled-coil 1; Implicated in the regulation of RB1 expression. Functions as a DNA-binding transcription factor. Is a potent regulator of the RB1 pathway and a novel mediator that plays a crucial role in muscular differentiation. Expression is, thus, a prerequisite for myogenic differentiation. Inhibits PTK2/FAK1 and PTK2B/PYK2 activity and activation of downstream signaling pathways…	Phosphatidylinositol 3 kinase, regulatory subunit, polypeptide 4, p150; Regulatory subunit of the PI3K complex that mediates formation of phosphatidylinositol 3-phosphate; different complex forms are believed to play a role in multiple membrane trafficking pathways- PI3KC3-C1 is involved in initiation of autophagosomes and PI3KC3-C2 in maturation of autophagosomes and endocytosis. Involved in reg…
Rpl7	Scon4	Rpl29	Scon3	0.986	ENSMUSP00000071616	ENSMUSP00000080203	Ribosomal protein L7; Binds to G-rich structures in 28S rRNA and in mRNAs. Plays a regulatory role in the translation apparatus; inhibits cell-free translation of mRNAs (By similarity)	Ribosomal protein L29
Grm2	Scon3	Npbwr1	Scon4	0.904	ENSMUSP00000023959	ENSMUSP00000046233	Glutamate receptor, metabotropic 2; G-protein-coupled receptor for glutamate. Ligand binding causes a conformation change that triggers signaling via guanine nucleotide-binding proteins (G proteins) and modulates the activity of downstream effectors. Signaling inhibits adenylate cyclase activity. May mediate suppression of neurotransmission or may be involved in synaptogenesis or synaptic stabili…	Neuropeptides B/W receptor 1; Interacts specifically with a number of opioid ligands. Receptor for neuropeptides B and W, which may be involved in neuroendocrine system regulation, food intake and the organization of other signals (By similarity)
Grm2	Scon3	Oprk1	Scon4	0.903	ENSMUSP00000023959	ENSMUSP00000027038	Glutamate receptor, metabotropic 2; G-protein-coupled receptor for glutamate. Ligand binding causes a conformation change that triggers signaling via guanine nucleotide-binding proteins (G proteins) and modulates the activity of down-stream effectors. Signaling inhibits adenylate cyclase activity. May mediate suppression of neurotransmission or may be involved in synaptogenesis or synaptic stabil…	Opioid receptor, kappa 1; G-protein coupled opioid receptor that functions as receptor for endogenous alpha-neoendorphins and dynorphins, but has low affinity for beta-endorphins. Also functions as receptor for various synthetic opioids and for the psychoactive diterpene salvinorin A. Ligand binding causes a conformation change that triggers signaling via guanine nucleotide-binding proteins (G pr…
Pik3r4	Scon3	Rb1cc1	Scon4	0.951	ENSMUSP00000067400	ENSMUSP00000027040	Phosphatidylinositol 3 kinase, regulatory subunit, polypeptide 4, p150; Regulatory subunit of the PI3K complex that mediates formation of phosphatidylinositol 3-phosphate; different complex forms are believed to play a role in multiple membrane trafficking pathways- PI3KC3-C1 is involved in initiation of autophagosomes and PI3KC3-C2 in maturation of autophagosomes and endocytosis. Involved in reg…	RB1-inducible coiled-coil 1; Implicated in the regulation of RB1 expression. Functions as a DNA-binding transcription factor. Is a potent regulator of the RB1 pathway and a novel mediator that plays a crucial role in muscular differentiation. Expression is, thus, a prerequisite for myogenic differentiation. Inhibits PTK2/FAK1 and PTK2B/PYK2 activity and activation of downstream signaling pathways…
Rpl29	Scon3	Rpl7	Scon4	0.986	ENSMUSP00000080203	ENSMUSP00000071616	Ribosomal protein L29	Ribosomal protein L7; Binds to G-rich structures in 28S rRNA and in mRNAs. Plays a regulatory role in the translation apparatus; inhibits cell-free translation of mRNAs (By similarity)
Il17a	Scon4	Il17f	Scon4	0.914	ENSMUSP00000027061	ENSMUSP00000046960	Interleukin 17A; Ligand for IL17RA (PubMed-17911633). The heterodimer formed by IL17A and IL17F is a ligand for the heterodimeric complex formed by IL17RA and IL17RC (by similarity). Involved in inducing stromal cells to produce proinflammatory and hematopoietic cytokines (by similarity)	Interleukin 17F; Ligand for IL17RA and IL17RC (PubMed-17911633). The heterodimer formed by IL17A and IL17F is a ligand for the heterodimeric complex formed by IL17RA and IL17RC (By similarity). Involved in stimulating the production of other cytokines such as IL6, IL8 and CSF2, and in regulation of cartilage matrix turnover. Also involved in stimulating the proliferation of peripheral blood monon…
Il17f	Scon4	Il17a	Scon4	0.914	ENSMUSP00000046960	ENSMUSP00000027061	Interleukin 17F; Ligand for IL17RA and IL17RC (PubMed-17911633). The heterodimer formed by IL17A and IL17F is a ligand for the heterodimeric complex formed by IL17RA and IL17RC (By similarity). Involved in stimulating the production of other cytokines such as IL6, IL8 and CSF2, and in regulation of cartilage matrix turnover. Also involved in stimulating the proliferation of peripheral blood monon…	Interleukin 17A; Ligand for IL17RA (PubMed-17911633). The heterodimer formed by IL17A and IL17F is a ligand for the heterodimeric complex formed by IL17RA and IL17RC (By similarity). Involved in inducing stromal cells to produce proinflammatory and hematopoietic cytokines (By similarity)
Mrpl15	Scon4	Rpl7	Scon4	0.995	ENSMUSP00000115512	ENSMUSP00000071616	Mitochondrial ribosomal protein L15	Ribosomal protein L7; Binds to G-rich structures in 28S rRNA and in mRNAs. Plays a regulatory role in the translation apparatus; inhibits cell-free translation of mRNAs (By similarity)
Npbwr1	Scon4	Oprk1	Scon4	0.91	ENSMUSP00000046233	ENSMUSP00000027038	Neuropeptides B/W receptor 1; interacts specifically with a number of opioid ligands. Receptor for neuropeptides B and W, which may be involved in neuroendocrine system regulation, food intake, and the organization of other signals (by similarity)	Opioid receptor, kappa 1; G-protein coupled opioid receptor that functions as receptor for endogenous alpha-neoendorphins and dynorphins, but has low affinity for beta-endorphins. Also functions as receptor for various synthetic opioids and for the psychoactive diterpene salvinorin A. Ligand binding causes a conformation change that triggers signaling via guanine nucleotide-binding proteins (G pr…
Oprk1	Scon4	Npbwr1	Scon4	0.91	ENSMUSP00000027038	ENSMUSP00000046233	Opioid receptor, kappa 1; G-protein coupled opioid receptor that functions as receptor for endogenous alpha-neoendorphins and dynorphins, but has low affinity for beta-endorphins. Also functions as receptor for various synthetic opioids and for the psychoactive diterpene salvinorin A. Ligand binding causes a conformation change that triggers signaling via guanine nucleotide-binding proteins (G pr…	Neuropeptides B/W receptor 1; Interacts specifically with a number of opioid ligands. Receptor for neuropeptides B and W, which may be involved in neuroendocrine system regulation, food intake and the organization of other signals (By similarity)
Rpl7	Scon4	Mrpl15	Scon4	0.995	ENSMUSP00000071616	ENSMUSP00000115512	Ribosomal protein L7; binds to G-rich structures in 28S rRNA and in mRNAs. Plays a regulatory role in the translation apparatus; inhibits cell-free translation of mRNAs (by similarity)	Mitochondrial ribosomal protein L15
Pik3r4	Scon3	Tlr9	Scon3	0.901	ENSMUSP00000067400	ENSMUSP00000082207	Phosphatidylinositol 3 kinase, regulatory subunit, polypeptide 4, p150; regulatory subunit of the PI3K complex that mediates formation of phosphatidylinositol 3-phosphate; different complex forms are believed to play a role in multiple membrane trafficking pathways: PI3KC3-C1 is involved in initiation of autophagosomes and PI3KC3-C2 in maturation of autophagosomes and endocytosis. Involved in reg…	Toll-like receptor 9; Key component of innate and adaptive immunity. TLRs (Toll-like receptors) control host immune response against pathogens through recognition of molecular patterns specific to microorganisms. TLR9 is a nucleotide-sensing TLR which is activated by unmethylated cytidine-phosphate-guanosine (CpG) dinucleotides. Acts via MYD88 and TRAF6, leading to NF-kappa-B activation, cytokine…
Tlr9	Scon3	Pik3r4	Scon3	0.901	ENSMUSP00000082207	ENSMUSP00000067400	Toll-like receptor 9; key component of innate and adaptive immunity. TLRs (Toll-like receptors) control host immune response against pathogens through recognition of molecular patterns specific to microorganisms. TLR9 is a nucleotide-sensing TLR that is activated by unmethylated cytidine-phosphate-guanosine (CpG) dinucleotides. Acts via MYD88 and TRAF6, leading to NF-kappa-B activation, cytokine …	Phosphatidylinositol 3 kinase, regulatory subunit, polypeptide 4, p150; Regulatory subunit of the PI3K complex that mediates formation of phosphatidylinositol 3-phosphate; different complex forms are believed to play a role in multiple membrane trafficking pathways- PI3KC3-C1 is involved in initiation of autophagosomes and PI3KC3-C2 in maturation of autophagosomes and endocytosis. Involved in reg…
