## Supplemental Table 11 for "Genetic controls of mouse *Tas1r3*-independent sucrose intake"

### Sheet: GenExpTable
Supplemental Table 11. Summary of statistics for differential expressed genes between two inbred strains 129 and B6
Gene	log(FoldChange)	p-value	FDR	Tissue
Kcnq5	3.47	3.58e-07	0.002018	Striatum
Iqcf1	-3.11	1.8e-06	0.004033	Striatum
Abhd14a	1.5	8.44e-05	0.026066	Striatum
Glyctk	1.87965	0.000289554	0.00914917	Brown fat
Snhg6	1.82106	0.000295135	0.00914917	Brown fat
Parp3	1.12726	0.000189983	0.00914917	Brown fat
St18	3.57429	0.000163124	0.0151705	White fat
Eya1	3.79089	0.000596129	0.0173531	White fat
Sgk3	1.61522	0.000746369	0.0173531	White fat
Prex2	-1.95792	0.000635056	0.0173531	White fat
Dusp7	1.7793	0.00167083	0.0258979	White fat
Col6a5	1.27935	0.0014677	0.0258979	White fat
Adhfe1	-1.52922	0.00238627	0.0315002	White fat
Mcm3	1.22138	0.00270969	0.0315002	White fat
Snhg6	1.73914	0.00394634	0.0334193	White fat
Ube2w	-1.16035	0.00371933	0.0334193	White fat
Sox17	-1.74714	0.00395282	0.0334193	White fat
Paqr8	-1.61265	0.00463138	0.0358932	White fat
Poc1a	1.80857	0.0067913	0.0445223	White fat
2610203C22Rik	1.51284	0.00748642	0.0445223	White fat
Col6a4	-1.76836	0.0101769	0.0473226	White fat
